# Development of shuttle vector-based transformation systems for *Chlamydia pecorum* and *Chlamydia caviae*

**DOI:** 10.1101/2024.07.11.603181

**Authors:** Nadja Fässler, Michael Biggel, Martina Jelocnik, Nicole Borel, Hanna Marti

**Affiliations:** Institute of Veterinary Pathology, Vetsuisse-Faculty, University of Zurich, Zurich, 8057, Switzerland; Institute of Food Safety and Hygiene, Vetsuisse-Faculty, University of Zurich, Zurich, 8057, Switzerland; School of Science, Technology and Engineering, University of the Sunshine Coast, Sippy Downs, 4556, Queensland, Australia; Center for Clinical Studies, Vetsuisse-Faculty, University of Zurich, Zurich, 8057, Switzerland

**Keywords:** *Chlamydiaceae*, *Chlamydia*, plasmid, horizontal gene transfer, zoonoses

## Abstract

*Chlamydia (C.) abortus*, *C. caviae* and *C. pecorum* are obligate intracellular, zoonotic pathogens, which have all been associated with community-acquired pneumonia in humans. *C. abortus* is the causative agent of enzootic ovine abortion in small ruminants and can lead to miscarriage in women. *C. caviae* causes conjunctivitis in guinea pigs, while *C. pecorum* is found in livestock, resulting in economic losses and contributing to the decline of the koala population in Australia. Studying the biology of these bacteria has been challenging due to a dearth of genetic tools. This study aimed to establish transformation systems for *C. abortus* and *C. pecorum* using shuttle vectors and to expand upon already existing protocols for *C. caviae*. Shuttle vectors comprised the cryptic plasmid of the chlamydial species of interest, the pUC19 origin of replication (*ori*), a beta-lactamase (*bla*), and genes that mediate heterologous expression of fluorescent proteins (GFP, mNeonGreen, mScarlet). A *C. suis*-tailored transformation protocol and a previously established protocol for *C. psittaci, C. trachomatis* and *C. pneumoniae* were applied. While *C. pecorum* and *C. caviae* transformation experiments were successful, transformation of *C. abortus* remained ineffective. Shuttle vectors yielded stable transformants over several passages in the presence and absence of selective antibiotics while the fluorescence intensity of GFP was superior compared to mNeonGreen. Finally, we co-cultured GFP- and mScarlet-expressing *C. pecorum* strains demonstrating that both fluorophores can be detected in the same cell or even inclusion, possibly promoting homologous recombination. These findings open new avenues into our understanding of interstrain and interspecies co-infection dynamics both *in vitro* and *in vivo*.
