## Supplementary material for "Development of shuttle vector-based transformation systems for *Chlamydia pecorum* and *Chlamydia caviae*": Table S1

### Sheet: Sheet1
Table S1. Shuttle vector construction
Shown are all shuttle vectors used in this study, either for chlamydial transformation or for vector construction. All shuttle vectors were obtained by HiFi DNA Assembly Cloning Kit (New England Biolabs, NEB, Ipswich, MA USA) according to manufacturer’s instructions. Shown is the laboratory ID for each vector (“Laboratory ID”) as well as the detailed name of the shuttle vector (“Shuttle Vector Na…
Laboratory ID	Shuttle Vector Name	Size (bp)	ori	Resistance genes	Chlamydia suis insert	Vector Backbone region	Vector origin	Reference	Insert region	Insert origin	Reference	Polymerase	Forward Primer: vector	Reverse Primer: vector	Forward Primer: insert	Reverse Primer: insert
HM040	pUC-Cspl-NeonGreen	10697	pUC (n=1), pCsuis ori	bla	C. suis plasmid (strain S45)	pUC ori + bla + pCsuis plasmid	pUC-Cspl-mC	Marti et al. 2024	mNeonGreen	pL0M-S-mNeonGreen-EC18153	Luginbuehl et al. 2020	Phusion	CACGAAGTGCATTAGGAAACTGGACGAGATTTTG	AAAAGGAAGCCGATATGGTCTCTCACTCTGT	ATGGTCTCTCACTCTGTGGTCTCAAATGGC	GAGGTTGAGACCACGAAGTGCATTAGGA
HM041	pUC-Cspl-Scarlet	10648	pUC (n=1), pCsuis ori	bla	C. suis plasmid (strain S45)	pUC ori + bla + pCsuis plasmid	pUC-Csuis-NeonGreen	this study	mScarlet	pmScarlet_C1	Bindels et al. 2017	Phusion	GCTGTACAAGCATTAGGAAACTGGACGAGATTTTG	AAAAGGAAGCCGATATGGTCTCTATGGTGAGCAAG	TCTCTATGGTGAGCAAGGGCGAG	GCATGGACGAGCTGTACAAGCATTAGG
HM007	pUC-Cpecpl-GFP	10748	pUC (n=1), pCpec ori	bla	C. pecorum plasmid (strain W73)	pUC ori + bla + GFP	pBOMB4R	Bauler & Hackstadt 2014	C. pecorum plasmid (strain W73)	-	Schiller et al. 2004	Phusion	AAATTATATAATGGAATCAAGGTGATAG	CTGATTTTTTGATTTAGGCTTACGCCCCG	GCCTAAATCAAAAAATCAGAGGCAG	CTTGATTCCATTATATAATTTTAATTATATTACTAAG
NF001	pUC-Cpecpl-NeonGreen	10671	pUC (n=1), pCpec ori	bla	C. pecorum plasmid (strain W73)	pUC ori + bla + mNeonGreen	pUC-Csuis-NeonGreen	this study	C. pecorum plasmid (strain W73)	-	Schiller et al. 2004	Phusion	TGATTTTTTGATAATGGAATCAAGGTGATAGTATTTGTC	GAGGTTGAGACCACGAAGTGTTAAATCAAGG	ACGAAGTGTTAAATCAAGGTAACTTTTTTTGATGCATTG	TTCAAGACTGCCTCTGATTTTTTGATAATGGAATCAA
NF002	pUC-Cpecpl-Scarlet	10622	pUC (n=1), pCpec ori	bla	C. pecorum plasmid (strain W73)	pUC ori + bla + mScarlet	pUC-Csuis-Scarlet	this study	C. pecorum plasmid (strain W73)	-	Schiller et al. 2004	Phusion	TTTTTGATAATGGAATCAAGGTGATAGTATTTGTC	GCATGGACGAGCTGTACAAGTTAAATCAAGGTAACT	ACAAGTTAAATCAAGGTAACTTTTTTTGATGCATTGT	TTCAAGACTGCCTCTGATTTTTTGATAATGGAATCAAGG
HM011	pUC-Cabpl-GFP	10881	pUC (n=1), pCab ori	bla	C. abortus plasmid (strain 70d24)	pUC ori + bla + GFP	pBOMB4R	Bauler & Hackstadt 2014	C. abortus plasmid (strain 70d24)	-	Zaręba-Marchewka et al. 2019	Phusion	TTAAAATTATATAATGGAATCAAGGTGAT	CTTTAATATTTTAATTTAGGCTTACGCCCCGCCCT	AGCCTAAATTAAAATATTAAAGGTAGTTG	TTGATTCCATTATATAATTTTAATTATATAGAG
HM031	pUC-Ccacpl-GFP	10479	pUC (n=1), pCcav ori	bla	C. caviae plasmid (strain GPIC)	pUC ori + bla + GFP	pBOMB4R	Bauler & Hackstadt 2014	C. caviae plasmid (strain GPIC)	-	Filcek et al. 2019	Phusion	TCATTCAAGGCATTCAAATATGTATCCGCTCATGAG	CATGGCATGGATGAACTATACAAGTAACGTTAGGAAG	TACAAGTAACGTTAGGAAGTTAAGTGAAGTTATTTC	ATTATCTGATAGGTAAATTAATCATTCAAGGCATTCAAATAT
