## Supplementary material for "Development of shuttle vector-based transformation systems for *Chlamydia pecorum* and *Chlamydia caviae*": Table S2

### Sheet: TableS2A
Table S2A. C. pecorum ompA confirmation
Shown are the ompA sequences of transformed C. pecorum prior to clonal purification. Sequences were obtained by Sanger Sequencing of a species-specific PCR product. The PCR was based on protocol by Hagenbuch et al. 2024 (doi: 10.1016/j.vetmic.2024.110057). One primer was used for sequencing.
Strain	ompA confirmed by BLAST	% seq identity	Primer used for sequence	Fasta Sequence
P787_pUC-Cpecpl-GFP	yes	100% to P787 ompA	Reverse	CCATGGAAACACCACAAGCTTTTCTGGACTTCAACTTGTTAATTTGAAGAGAAACAATTTGTAGGGAGTCAGCAAACTTGTTTCCGCTATCTACTGAAGTTGCTTGTCCTAATAATGTTGGATTCCATGTTGTCAAGTTGAAAATTGGCGAAGCTAATTTTGGTTCCGCAATTTGGATAGTATCTGCATCAAAAGTAGCTCTAGACCACTGAACACCGATGTAAGGAACGAGCATATTCAGTCTATATGACAATGCTGCACCGACTTGCCATTCATGGTAGTTGATCGTGGCATTTTTCAATTTATCATTAGAATCAGTTGCTGTTCCTGCAGTCAGTGGAAGAGGTAGAGGCTGGCCTACATATCCCCGAGGTTTGTGTACAGTAAATTGTGCTACGT…
MarsBar_pUC-Cpecpl-GFP	yes	100% to Marsbar_2018 ompA	Forward	TTGCTGGTAACGCCTCCTTACACGCTTTGCCTGTAGGGAACCCAGCAGAGCCAAGTTTATTAATTGATGGGACGATATGGGAAGGTGTGTCAGGAGATCCATGTGATCCTTGCGCTACTTGGTGCGACGCGATTAGCTTACGCGTAGGATTTTACGGAGATTATGTTTTCGACAGAGTCCTTAAAACAGATGTGCCAAAACAGTTTACAATGGGAACAACTCCTACTTCTGCTGGAGCAGCAGCAACATCAAATACGTCAGAACAGAGGAATAACCCAGCGTATGGGAAACATATGCACGATGCGGAATGGTTCACAAACGCAGGTTACATTGCGCTAAATATTTGGGACCGTTTCGACATCTTTTGTACCTTAGGAGCTACTAGCGGGTACTTTAAAG…
IPA_pUC-Cpecpl-GFP	yes	100% to E58 & IPA ompA	Forward	TTGCTGGTAACGCCTCCTTACACGCTTTGCCTGTAGGGAACCCAGCAGAGCCAAGTTTATTAATTGATGGAACGATATGGGAAGGTATGTCAGGAGATCCATGTGATCCTTGCGCTACTTGGTGCGACGCGATTAGCTTACGCGTAGGATTTTACGGAGATTATGTTTTCGACAGAGTCCTCAAGACAGATGTATCGAAAATGTTTTTAATGGGGACAGCCCCTACATCACCTAATAATGCTGCAGATTCAAGTACAACAGCCGAAAGAGCAAACCCAGCGTATGGAAAGCACATGCACGATGCGGAGTGGTTCACAAATGCAGGTTACATTGCGTTAAATATCTGGGATCGCTTTGATGTTTTTTGCACTTTAGGAGCCACTAGCGGGTATTTTAAAG…
PV7855_pUC-Cpecpl-GFP	1 SNP difference to E58	99.79% to E58 ompA*	Forward	TTGCTGGTAACGCCTCCTTACACGCTTTGCCTGTAGGGAACCCAGCAGAGCCAAGTTTATTAATTGATGGAACGATATGGGAAGGTATGTCAGGAGATCCATGTGATCCTTGCGCTACTTGGTGCGACGCGATTAGCTTACGCGTAGGATTTTACGGAGATTATGTTTTCGACAGAGTCCTCAAGACAGATGTATCGAAAATGTTTTTAATGGGGACAGCCCCTACATCACCTAATAATGCTGCAGATTCAAGTACAACAGCCGAAAGAGCAAACCCAGCGTATGGAAAGCACATGCACGATGCGGAGTGGTTCACAAATGCAGGTTACATTGCGTTAAATATCTGGGATCGCTTTGATGTTTTTTGCACTTTAGGAGCCACTAGCGGGTATTTTAAAG…
* PV7855 only as reads no actual annotated genome

### Sheet: TableS2B
Table S2B. Stability Assay of C. pecorum strains
Shown are the results of the stability assay in the presence (AMP) and absence (No) of ampicillin immediately after infection (P0) and after five passages (P5). Numbers represent the number of fluorescent inclusions in 100 DAPI-positive inclusions.
	P0-1 No	P-2 No	P0-1 AMP	P0-2 AMP	P5-1 No	P5-2 No	P5-1 AMP	P5-2 AMP
P787_pUC-Cpecpl-GFP	99	100	100	-	98	100	98	100
MarsBar_pUC-Cpecpl-GFP	99	100	100	100	100	100	100	100
IPA_pUC-Cpecpl-GFP	100	99	100	99	100	100	100	100
PV7855_pUC-Cpecpl-GFP	100	100	100	100	100	100	100	100
