## Supplementary material for "Development of shuttle vector-based transformation systems for *Chlamydia pecorum* and *Chlamydia caviae*": Table S3

### Sheet: TableS3
Table S3. Overview of Nanopore sequencing results per strain transformed with pUC-Cpecpl-GFP or pUC-Ccavpl-GFP
ID	Species	Strain	Natural plasmid	Vector	Resistance	Fluorophore	Sequencing Results	Plasmid	MLST	Strain Identity	Vector identity
Chlc_27	Chlamydia pecorum	P787	No	pUC-Cpecpl-GFP	ampicillin (bla)	GFP	Chlamydia pecorum	pUC-Cpecpl-GFP; minor variations (ca 80bp) downstream bla; no other plasmids	206	confirmed by WGS	confirmed by WGS
Chlc_32	Chlamydia pecorum	MarsBar	Yes	pUC-Cpecpl-GFP	ampicillin (bla)	GFP	Chlamydia pecorum	pUC-Cpecpl-GFP; minor variations (ca 80bp) downstream bla; no other plasmids	69	confirmed by WGS	confirmed by WGS
Chlc_34	Chlamydia pecorum	IPA	Yes	pUC-Cpecpl-GFP	ampicillin (bla)	GFP	Chlamydia pecorum	pUC-Cpecpl-GFP; minor variations (ca 80bp) downstream bla; no other plasmids	48	confirmed by WGS	confirmed by WGS
Chlc_37	Chlamydia pecorum	PV7855	Yes	pUC-Cpecpl-GFP	ampicillin (bla)	GFP	Chlamydia pecorum	pUC-Cpecpl-GFP; minor variations (ca 80bp) downstream bla; no other plasmids	23	confirmed by WGS	confirmed by WGS
Chlc_38	Chlamydia caviae	GPIC	Yes	pUC-Ccavpl-GFP	ampicillin (bla)	GFP	Chlamydia caviae	pUC-Ccavpl-GFP; plasmid split over two contigs despite 3800x plasmid coverage; no other plasmids	20	confirmed by WGS	confirmed by full-plasmid seq
